# Chronic cisplatin exposure does not affect epimutations in *C. elegans* but induces fluctuations in tRNA-derived small non-coding RNAs

**DOI:** 10.1101/2023.07.13.548810

**Authors:** Manon Fallet, Rachel Wilson, Peter Sarkies

## Abstract

The individual lifestyle and environment of an organism can influence its phenotype and potentially the phenotype of its offspring. The different genetic and non-genetic components of the inheritance system and their mutual interactions are key mechanisms to generate inherited phenotypic changes. Epigenetic changes can be transmitted between generations independently from changes in DNA sequence. In *C. elegans*, epigenetic differences, i.e., epimutations, mediated by small non-coding RNAs, particularly 22G-RNAs, as well as chromatin have been identified and their average persistence is 3 to 5 generations. In addition, previous research showed that some epimutations had a longer duration and concerned genes that were enriched for multiple components of xenobiotic response pathways. These results raise the possibility that environmental stresses might change the rate at which epimutations occur, with potential significance for adaptation. In this work, we explore this question by propagating *C. elegans* lines either in control conditions or in moderate or high doses of cisplatin, which introduces genotoxic stress by damaging DNA. Our results show that cisplatin has a limited effect on global small non-coding RNAs epimutations and epimutations in gene expression levels. However, cisplatin exposure leads to increased fluctuations in the levels of small non-coding RNAs derived from tRNA cleavage. We show that changes in tRNA-derived small RNAs may be associated with gene expression changes. Our work shows that epimutations are not substantially altered by cisplatin exposure but identifies transient changes in tRNA-derived small RNAs as a potential source of transcriptional variation induced by genotoxic stress.
