## Supplemental Table 1 for "Chronic cisplatin exposure does not affect epimutations in *C. elegans* but induces fluctuations in tRNA-derived small non-coding RNAs"

Select for...	with value...	Alias by...	Tag	Hierarchy	Strand	5' End Nucleotide	Length	Overlap	Feature Source
Class	risiRNA	Alias		1	antisense	G	21-23	Partial	./reference_data/WS279_master.gff3
Class	miRNA	Alias		2	sense	all	18-28	Full	./reference_data/WS279_master.gff3
Class	piRNA	Alias		2	sense	U	19-21	Full	./reference_data/WS279_master.gff3
Class	CSR	Alias	22G	3	antisense	G	21-23	Partial	./reference_data/WS279_master.gff3
Class	WAGO	Alias	22G	3	antisense	G	21-23	Partial	./reference_data/WS279_master.gff3
Class	ALG	Alias	26G	3	antisense	G	25-27	Partial	./reference_data/WS279_master.gff3
Class	ERGO	Alias	26G	3	antisense	G	25-27	Partial	./reference_data/WS279_master.gff3
Class	unk	Alias		3	both	all	all	Partial	./reference_data/WS279_master.gff3
