## Supplemental Table 4 for "Chronic cisplatin exposure does not affect epimutations in *C. elegans* but induces fluctuations in tRNA-derived small non-coding RNAs"

### Sheet: Sheet 1
Term	log_OR	p_val	neg_log_P	find_alpha	find_size
nucleus (GO:0005634)	1.44198	7.92136e-99	225.886	1	225.886
integral component of plasma membrane (GO:0005887)	1.42315	5.02575e-40	90.4888	1	90.4888
mitochondrion (GO:0005739)	1.42072	2.60122e-32	72.7267	1	72.7267
cytosol (GO:0005829)	1.41991	9.64547e-30	66.8111	1	66.8111
embryo development ending in birth or egg hatching (GO:0009792)	1.41991	9.64547e-30	66.8111	1	66.8111
proteasome-mediated ubiquitin-dependent protein catabolic process (GO:0043161)	1.41804	9.47486e-24	53.0134	1	53.0134
ubiquitin-dependent protein catabolic process (GO:0006511)	1.4175	4.88057e-22	49.0716	1	49.0716
chemical synaptic transmission (GO:0007268)	1.4167	1.80596e-19	43.158	1	43.158
proteasomal protein catabolic process (GO:0010498)	1.41644	1.29715e-18	41.1864	1	41.1864
Spliceosome	1.41644	1.29715e-18	41.1864	1	41.1864
RNA binding (GO:0003723)	1.41644	1.29715e-18	41.1864	1	41.1864
regulation of transcription from RNA polymerase II promoter (GO:0006357)	1.41644	1.29715e-18	41.1864	1	41.1864
RNA transport	1.41617	9.32023e-18	39.2143	1	39.2143
Proteasome	1.41591	6.69965e-17	37.2419	1	37.2419
DNA binding (GO:0003677)	1.41564	4.81847e-16	35.2689	1	35.2689
peptidase activity, acting on L-amino acid peptides (GO:0070011)	1.41538	3.46774e-15	33.2953	1	33.2953
endopeptidase activity (GO:0004175)	1.41538	3.46774e-15	33.2953	1	33.2953
anterograde trans-synaptic signaling (GO:0098916)	1.41538	3.46774e-15	33.2953	1	33.2953
Protein processing in endoplasmic reticulum	1.41511	2.49758e-14	31.3209	1	31.3209
transmembrane transport (GO:0055085)	1.41511	2.49758e-14	31.3209	1	31.3209
nematode larval development (GO:0002119)	1.41511	2.49758e-14	31.3209	1	31.3209
Longevity regulating pathway	1.41485	1.8005e-13	29.3455	1	29.3455
axon (GO:0030424)	1.41485	1.8005e-13	29.3455	1	29.3455
ion transport (GO:0006811)	1.41485	1.8005e-13	29.3455	1	29.3455
Histone H2A/H2B/H3	1.41458	1.29941e-12	27.3691	1	27.3691
mRNA splicing, via spliceosome (GO:0000398)	1.41458	1.29941e-12	27.3691	1	27.3691
proteolysis involved in cellular protein catabolic process (GO:0051603)	1.41458	1.29941e-12	27.3691	1	27.3691
nuclear lumen (GO:0031981)	1.41458	1.29941e-12	27.3691	1	27.3691
ion transmembrane transport (GO:0034220)	1.41458	1.29941e-12	27.3691	1	27.3691
defense response to bacterium (GO:0042742)	1.41458	1.29941e-12	27.3691	1	27.3691
nucleoside-triphosphatase activity (GO:0017111)	1.41458	1.29941e-12	27.3691	1	27.3691
anion channel activity (GO:0005253)	1.41432	9.39013e-12	25.3914	1	25.3914
positive regulation of transcription, DNA-templated (GO:0045893)	1.41432	9.39013e-12	25.3914	1	25.3914
proteasomal ubiquitin-independent protein catabolic process (GO:0010499)	1.41405	6.79636e-11	23.412	1	23.412
protein catabolic process (GO:0030163)	1.41405	6.79636e-11	23.412	1	23.412
potassium channel activity (GO:0005267)	1.41405	6.79636e-11	23.412	1	23.412
positive regulation of multicellular organismal process (GO:0051240)	1.41405	6.79636e-11	23.412	1	23.412
intracellular protein transport (GO:0006886)	1.41405	6.79636e-11	23.412	1	23.412
chloride transmembrane transporter activity (GO:0015108)	1.41405	6.79636e-11	23.412	1	23.412
chloride channel activity (GO:0005254)	1.41405	6.79636e-11	23.412	1	23.412
ligand-gated ion channel activity (GO:0015276)	1.41405	6.79636e-11	23.412	1	23.412
extracellular ligand-gated ion channel activity (GO:0005230)	1.41405	6.79636e-11	23.412	1	23.412
cellular protein modification process (GO:0006464)	1.41405	6.79636e-11	23.412	1	23.412
protein kinase activity (GO:0004672)	1.41405	6.79636e-11	23.412	1	23.412
Drug metabolism	1.41379	4.9283e-10	21.4309	1	21.4309
Peroxisome	1.41379	4.9283e-10	21.4309	1	21.4309
cytosolic part (GO:0044445)	1.41379	4.9283e-10	21.4309	1	21.4309
cellular protein localization (GO:0034613)	1.41379	4.9283e-10	21.4309	1	21.4309
GTPase activity (GO:0003924)	1.41379	4.9283e-10	21.4309	1	21.4309
protein serine/threonine kinase activity (GO:0004674)	1.41379	4.9283e-10	21.4309	1	21.4309
stabilization of membrane potential (GO:0030322)	1.41352	3.58177e-09	19.4474	1	19.4474
leak channel activity (GO:0022840)	1.41352	3.58177e-09	19.4474	1	19.4474
potassium ion leak channel activity (GO:0022841)	1.41352	3.58177e-09	19.4474	1	19.4474
ribonucleoprotein complex assembly (GO:0022618)	1.41352	3.58177e-09	19.4474	1	19.4474
defense response to Gram-negative bacterium (GO:0050829)	1.41352	3.58177e-09	19.4474	1	19.4474
transition metal ion binding (GO:0046914)	1.41352	3.58177e-09	19.4474	1	19.4474
ubiquitin-protein transferase activity (GO:0004842)	1.41352	3.58177e-09	19.4474	1	19.4474
positive regulation of transcription from RNA polymerase II promoter (GO:0045944)	1.41352	3.58177e-09	19.4474	1	19.4474
Valine, leucine and isoleucine degradation	1.41326	2.61029e-08	17.4612	1	17.4612
Purine metabolism	1.41326	2.61029e-08	17.4612	1	17.4612
dendrite (GO:0030425)	1.41326	2.61029e-08	17.4612	1	17.4612
cytoplasmic ribonucleoprotein granule (GO:0036464)	1.41326	2.61029e-08	17.4612	1	17.4612
regulation of cell cycle (GO:0051726)	1.41326	2.61029e-08	17.4612	1	17.4612
vesicle-mediated transport (GO:0016192)	1.41326	2.61029e-08	17.4612	1	17.4612
Pyrimidine metabolism	1.41299	1.90868e-07	15.4717	1	15.4717
Glycerophospholipid metabolism	1.41299	1.90868e-07	15.4717	1	15.4717
mTOR signaling pathway	1.41299	1.90868e-07	15.4717	1	15.4717
Oxidative phosphorylation	1.41299	1.90868e-07	15.4717	1	15.4717
Ribosome	1.41299	1.90868e-07	15.4717	1	15.4717
chloride transmembrane transport (GO:1902476)	1.41299	1.90868e-07	15.4717	1	15.4717
chloride transport (GO:0006821)	1.41299	1.90868e-07	15.4717	1	15.4717
inorganic anion transmembrane transport (GO:0098661)	1.41299	1.90868e-07	15.4717	1	15.4717
mRNA processing (GO:0006397)	1.41299	1.90868e-07	15.4717	1	15.4717
regulation of multicellular organism growth (GO:0040014)	1.41299	1.90868e-07	15.4717	1	15.4717
protein transport (GO:0015031)	1.41299	1.90868e-07	15.4717	1	15.4717
transferase activity, transferring hexosyl groups (GO:0016758)	1.41299	1.90868e-07	15.4717	1	15.4717
protein kinase binding (GO:0019901)	1.41299	1.90868e-07	15.4717	1	15.4717
protein phosphorylation (GO:0006468)	1.41299	1.90868e-07	15.4717	1	15.4717
regulation of gene expression (GO:0010468)	1.41299	1.90868e-07	15.4717	1	15.4717
Biosynthesis of unsaturated fatty acids	1.41273	1.40145e-06	13.478	1	13.478
Fatty acid degradation	1.41273	1.40145e-06	13.478	1	13.478
mRNA surveillance pathway	1.41273	1.40145e-06	13.478	1	13.478
fatty acid beta-oxidation (GO:0006635)	1.41273	1.40145e-06	13.478	1	13.478
fatty acid biosynthetic process (GO:0006633)	1.41273	1.40145e-06	13.478	1	13.478
fatty acid catabolic process (GO:0009062)	1.41273	1.40145e-06	13.478	1	13.478
Ribosome biogenesis in eukaryotes	1.41273	1.40145e-06	13.478	1	13.478
Ubiquitin mediated proteolysis	1.41273	1.40145e-06	13.478	1	13.478
P granule (GO:0043186)	1.41273	1.40145e-06	13.478	1	13.478
germ plasm (GO:0060293)	1.41273	1.40145e-06	13.478	1	13.478
nuclear chromosome part (GO:0044454)	1.41273	1.40145e-06	13.478	1	13.478
RNA splicing, via transesterification reactions with bulged adenosine as nucleophile (GO:0000377)	1.41273	1.40145e-06	13.478	1	13.478
regulation of mitotic cell cycle (GO:0007346)	1.41273	1.40145e-06	13.478	1	13.478
negative regulation of transcription from RNA polymerase II promoter (GO:0000122)	1.41273	1.40145e-06	13.478	1	13.478
organelle assembly (GO:0070925)	1.41273	1.40145e-06	13.478	1	13.478
kinase binding (GO:0019900)	1.41273	1.40145e-06	13.478	1	13.478
negative regulation of transcription, DNA-templated (GO:0045892)	1.41273	1.40145e-06	13.478	1	13.478
Fatty acid elongation	1.41247	1.03441e-05	11.4791	1	11.4791
spliceosomal tri-snRNP complex (GO:0097526)	1.41247	1.03441e-05	11.4791	1	11.4791
Glutathione metabolism	1.41247	1.03441e-05	11.4791	1	11.4791
FoxO signaling pathway	1.41247	1.03441e-05	11.4791	1	11.4791
MAPK signaling pathway	1.41247	1.03441e-05	11.4791	1	11.4791
Wnt signaling pathway	1.41247	1.03441e-05	11.4791	1	11.4791
Autophagy	1.41247	1.03441e-05	11.4791	1	11.4791
Lysosome	1.41247	1.03441e-05	11.4791	1	11.4791
Nuclear hormone receptor, ligand-binding domain	1.41247	1.03441e-05	11.4791	1	11.4791
integral component of endoplasmic reticulum membrane (GO:0030176)	1.41247	1.03441e-05	11.4791	1	11.4791
chromosome (GO:0005694)	1.41247	1.03441e-05	11.4791	1	11.4791
lysosome (GO:0005764)	1.41247	1.03441e-05	11.4791	1	11.4791
cytosolic ribosome (GO:0022626)	1.41247	1.03441e-05	11.4791	1	11.4791
G-protein coupled receptor signaling pathway, coupled to cyclic nucleotide second messenger (GO:0007187)	1.41247	1.03441e-05	11.4791	1	11.4791
Ras protein signal transduction (GO:0007265)	1.41247	1.03441e-05	11.4791	1	11.4791
positive regulation of locomotion (GO:0040017)	1.41247	1.03441e-05	11.4791	1	11.4791
cellular response to DNA damage stimulus (GO:0006974)	1.41247	1.03441e-05	11.4791	1	11.4791
DNA repair (GO:0006281)	1.41247	1.03441e-05	11.4791	1	11.4791
positive regulation of gene expression (GO:0010628)	1.41247	1.03441e-05	11.4791	1	11.4791
Zinc finger, nuclear hormone receptor-type	1.41247	1.03441e-05	11.4791	1	11.4791
protein homodimerization activity (GO:0042803)	1.41247	1.03441e-05	11.4791	1	11.4791
metal ion binding (GO:0046872)	1.41247	1.03441e-05	11.4791	1	11.4791
kinase activity (GO:0016301)	1.41247	1.03441e-05	11.4791	1	11.4791
Protein kinase domain	1.41247	1.03441e-05	11.4791	1	11.4791
G-protein coupled receptor activity (GO:0004930)	1.41247	1.03441e-05	11.4791	1	11.4791
regulation of transcription, DNA-templated (GO:0006355)	1.41247	1.03441e-05	11.4791	1	11.4791
Alpha crystallin/Hsp20 domain	1.4122	7.68629e-05	9.47349	1	9.47349
LSM domain, eukaryotic/archaea-type	1.4122	7.68629e-05	9.47349	1	9.47349
Proteasome alpha-subunit, N-terminal domain	1.4122	7.68629e-05	9.47349	1	9.47349
beta-Alanine metabolism	1.4122	7.68629e-05	9.47349	1	9.47349
CENP-T/Histone H4, histone fold	1.4122	7.68629e-05	9.47349	1	9.47349
spliceosomal snRNP assembly (GO:0000387)	1.4122	7.68629e-05	9.47349	1	9.47349
Propanoate metabolism	1.4122	7.68629e-05	9.47349	1	9.47349
Alanine, aspartate and glutamate metabolism	1.4122	7.68629e-05	9.47349	1	9.47349
N-Glycan biosynthesis	1.4122	7.68629e-05	9.47349	1	9.47349
RNA recognition motif domain	1.4122	7.68629e-05	9.47349	1	9.47349
fatty acid oxidation (GO:0019395)	1.4122	7.68629e-05	9.47349	1	9.47349
integral component of Golgi membrane (GO:0030173)	1.4122	7.68629e-05	9.47349	1	9.47349
spliceosomal snRNP complex (GO:0097525)	1.4122	7.68629e-05	9.47349	1	9.47349
microtubule (GO:0005874)	1.4122	7.68629e-05	9.47349	1	9.47349
Golgi subcompartment (GO:0098791)	1.4122	7.68629e-05	9.47349	1	9.47349
lytic vacuole (GO:0000323)	1.4122	7.68629e-05	9.47349	1	9.47349
RNA polymerase II transcription factor complex (GO:0090575)	1.4122	7.68629e-05	9.47349	1	9.47349
nucleoplasm part (GO:0044451)	1.4122	7.68629e-05	9.47349	1	9.47349
RNA processing (GO:0006396)	1.4122	7.68629e-05	9.47349	1	9.47349
fatty acid metabolic process (GO:0006631)	1.4122	7.68629e-05	9.47349	1	9.47349
cellular protein complex assembly (GO:0043623)	1.4122	7.68629e-05	9.47349	1	9.47349
endosomal transport (GO:0016197)	1.4122	7.68629e-05	9.47349	1	9.47349
cellular protein metabolic process (GO:0044267)	1.4122	7.68629e-05	9.47349	1	9.47349
gonad development (GO:0008406)	1.4122	7.68629e-05	9.47349	1	9.47349
regulation of oviposition (GO:0046662)	1.4122	7.68629e-05	9.47349	1	9.47349
positive regulation of developmental growth (GO:0048639)	1.4122	7.68629e-05	9.47349	1	9.47349
protein ubiquitination (GO:0016567)	1.4122	7.68629e-05	9.47349	1	9.47349
regulation of vulval development (GO:0040028)	1.4122	7.68629e-05	9.47349	1	9.47349
regulation of apoptotic process (GO:0042981)	1.4122	7.68629e-05	9.47349	1	9.47349
zinc ion binding (GO:0008270)	1.4122	7.68629e-05	9.47349	1	9.47349
guanyl ribonucleotide binding (GO:0032561)	1.4122	7.68629e-05	9.47349	1	9.47349
UDP-glycosyltransferase activity (GO:0008194)	1.4122	7.68629e-05	9.47349	1	9.47349
proteolysis (GO:0006508)	1.4122	7.68629e-05	9.47349	1	9.47349
Arginine biosynthesis	1.41194	0.000576212	7.45903	1	7.45903
U5 snRNP (GO:0005682)	1.41194	0.000576212	7.45903	1	7.45903
Glycerolipid metabolism	1.41194	0.000576212	7.45903	1	7.45903
U2 snRNP (GO:0005686)	1.41194	0.000576212	7.45903	1	7.45903
Tryptophan metabolism	1.41194	0.000576212	7.45903	1	7.45903
Metabolism of xenobiotics by cytochrome P450	1.41194	0.000576212	7.45903	1	7.45903
Glycolysis / Gluconeogenesis	1.41194	0.000576212	7.45903	1	7.45903
U1 snRNP (GO:0005685)	1.41194	0.000576212	7.45903	1	7.45903
glycerophospholipid biosynthetic process (GO:0046474)	1.41194	0.000576212	7.45903	1	7.45903
lipid biosynthetic process (GO:0008610)	1.41194	0.000576212	7.45903	1	7.45903
ion channel activity (GO:0005216)	1.41194	0.000576212	7.45903	1	7.45903
Peptidase M12A	1.41194	0.000576212	7.45903	1	7.45903
Peptidase, metallopeptidase	1.41194	0.000576212	7.45903	1	7.45903
cullin-RING ubiquitin ligase complex (GO:0031461)	1.41194	0.000576212	7.45903	1	7.45903
microtubule organizing center (GO:0005815)	1.41194	0.000576212	7.45903	1	7.45903
membrane raft (GO:0045121)	1.41194	0.000576212	7.45903	1	7.45903
condensed chromosome (GO:0000793)	1.41194	0.000576212	7.45903	1	7.45903
protein deubiquitination (GO:0016579)	1.41194	0.000576212	7.45903	1	7.45903
nucleosome organization (GO:0034728)	1.41194	0.000576212	7.45903	1	7.45903
autophagy of mitochondrion (GO:0000422)	1.41194	0.000576212	7.45903	1	7.45903
regulation of growth rate (GO:0040009)	1.41194	0.000576212	7.45903	1	7.45903
regulation of embryonic development (GO:0045995)	1.41194	0.000576212	7.45903	1	7.45903
positive regulation of behavior (GO:0048520)	1.41194	0.000576212	7.45903	1	7.45903
inorganic cation transmembrane transport (GO:0098662)	1.41194	0.000576212	7.45903	1	7.45903
peptide metabolic process (GO:0006518)	1.41194	0.000576212	7.45903	1	7.45903
positive regulation of multicellular organism growth (GO:0040018)	1.41194	0.000576212	7.45903	1	7.45903
negative regulation of apoptotic process (GO:0043066)	1.41194	0.000576212	7.45903	1	7.45903
positive regulation of reproductive process (GO:2000243)	1.41194	0.000576212	7.45903	1	7.45903
vulval development (GO:0040025)	1.41194	0.000576212	7.45903	1	7.45903
gene expression (GO:0010467)	1.41194	0.000576212	7.45903	1	7.45903
regulation of nematode larval development (GO:0061062)	1.41194	0.000576212	7.45903	1	7.45903
cellular macromolecule biosynthetic process (GO:0034645)	1.41194	0.000576212	7.45903	1	7.45903
nematode male tail tip morphogenesis (GO:0045138)	1.41194	0.000576212	7.45903	1	7.45903
post-embryonic animal organ development (GO:0048569)	1.41194	0.000576212	7.45903	1	7.45903
damaged DNA binding (GO:0003684)	1.41194	0.000576212	7.45903	1	7.45903
double-stranded DNA binding (GO:0003690)	1.41194	0.000576212	7.45903	1	7.45903
ATPase activity, coupled (GO:0042623)	1.41194	0.000576212	7.45903	1	7.45903
purine ribonucleoside binding (GO:0032550)	1.41194	0.000576212	7.45903	1	7.45903
heme binding (GO:0020037)	1.41194	0.000576212	7.45903	1	7.45903
purine ribonucleoside triphosphate binding (GO:0035639)	1.41194	0.000576212	7.45903	1	7.45903
translation (GO:0006412)	1.41194	0.000576212	7.45903	1	7.45903
DNA metabolic process (GO:0006259)	1.41194	0.000576212	7.45903	1	7.45903
regulation of cell proliferation (GO:0042127)	1.41194	0.000576212	7.45903	1	7.45903
negative regulation of gene expression (GO:0010629)	1.41194	0.000576212	7.45903	1	7.45903
phosphorylation (GO:0016310)	1.41194	0.000576212	7.45903	1	7.45903
phosphotransferase activity, alcohol group as acceptor (GO:0016773)	1.41194	0.000576212	7.45903	1	7.45903
peptidyl-serine phosphorylation (GO:0018105)	1.41194	0.000576212	7.45903	1	7.45903
peptidyl-serine modification (GO:0018209)	1.41194	0.000576212	7.45903	1	7.45903
mRNA binding (GO:0003729)	1.41194	0.000576212	7.45903	1	7.45903
U4 snRNP (GO:0005687)	1.41168	0.00437224	5.43248	1	5.43248
Basal transcription factors	1.41168	0.00437224	5.43248	1	5.43248
Glyoxylate and dicarboxylate metabolism	1.41168	0.00437224	5.43248	1	5.43248
Amino sugar and nucleotide sugar metabolism	1.41168	0.00437224	5.43248	1	5.43248
Nucleotide excision repair	1.41168	0.00437224	5.43248	1	5.43248
mitochondrial outer membrane (GO:0005741)	1.41168	0.00437224	5.43248	1	5.43248
Lysine degradation	1.41168	0.00437224	5.43248	1	5.43248
Calcium signaling pathway	1.41168	0.00437224	5.43248	1	5.43248
Astacin-like metallopeptidase domain	1.41168	0.00437224	5.43248	1	5.43248
lytic vacuole membrane (GO:0098852)	1.41168	0.00437224	5.43248	1	5.43248
SCF ubiquitin ligase complex (GO:0019005)	1.41168	0.00437224	5.43248	1	5.43248
integral component of mitochondrial membrane (GO:0032592)	1.41168	0.00437224	5.43248	1	5.43248
Golgi cisterna (GO:0031985)	1.41168	0.00437224	5.43248	1	5.43248
U2-type spliceosomal complex (GO:0005684)	1.41168	0.00437224	5.43248	1	5.43248
nuclear body (GO:0016604)	1.41168	0.00437224	5.43248	1	5.43248
nuclear transcription factor complex (GO:0044798)	1.41168	0.00437224	5.43248	1	5.43248
preribosome (GO:0030684)	1.41168	0.00437224	5.43248	1	5.43248
DNA-directed RNA polymerase II, holoenzyme (GO:0016591)	1.41168	0.00437224	5.43248	1	5.43248
perinuclear region of cytoplasm (GO:0048471)	1.41168	0.00437224	5.43248	1	5.43248
centrosome (GO:0005813)	1.41168	0.00437224	5.43248	1	5.43248
nucleoplasm (GO:0005654)	1.41168	0.00437224	5.43248	1	5.43248
microtubule cytoskeleton (GO:0015630)	1.41168	0.00437224	5.43248	1	5.43248
chromatin assembly (GO:0031497)	1.41168	0.00437224	5.43248	1	5.43248
nucleosome assembly (GO:0006334)	1.41168	0.00437224	5.43248	1	5.43248
protein-DNA complex assembly (GO:0065004)	1.41168	0.00437224	5.43248	1	5.43248
mitochondrion disassembly (GO:0061726)	1.41168	0.00437224	5.43248	1	5.43248
positive regulation of synaptic transmission (GO:0050806)	1.41168	0.00437224	5.43248	1	5.43248
positive regulation of embryonic development (GO:0040019)	1.41168	0.00437224	5.43248	1	5.43248
apoptotic process (GO:0006915)	1.41168	0.00437224	5.43248	1	5.43248
negative regulation of intracellular signal transduction (GO:1902532)	1.41168	0.00437224	5.43248	1	5.43248
establishment of protein localization to organelle (GO:0072594)	1.41168	0.00437224	5.43248	1	5.43248
positive regulation of cell cycle (GO:0045787)	1.41168	0.00437224	5.43248	1	5.43248
cytosolic transport (GO:0016482)	1.41168	0.00437224	5.43248	1	5.43248
response to metal ion (GO:0010038)	1.41168	0.00437224	5.43248	1	5.43248
Rab protein signal transduction (GO:0032482)	1.41168	0.00437224	5.43248	1	5.43248
organonitrogen compound biosynthetic process (GO:1901566)	1.41168	0.00437224	5.43248	1	5.43248
protein localization to membrane (GO:0072657)	1.41168	0.00437224	5.43248	1	5.43248
regulation of cellular component organization (GO:0051128)	1.41168	0.00437224	5.43248	1	5.43248
adenylate cyclase-modulating G-protein coupled receptor signaling pathway (GO:0007188)	1.41168	0.00437224	5.43248	1	5.43248
modulation of chemical synaptic transmission (GO:0050804)	1.41168	0.00437224	5.43248	1	5.43248
ERAD pathway (GO:0036503)	1.41168	0.00437224	5.43248	1	5.43248
positive regulation of developmental process (GO:0051094)	1.41168	0.00437224	5.43248	1	5.43248
positive regulation of intracellular signal transduction (GO:1902533)	1.41168	0.00437224	5.43248	1	5.43248
negative regulation of macromolecule metabolic process (GO:0010605)	1.41168	0.00437224	5.43248	1	5.43248
regulation of eating behavior (GO:1903998)	1.41168	0.00437224	5.43248	1	5.43248
regulation of pharyngeal pumping (GO:0043051)	1.41168	0.00437224	5.43248	1	5.43248
protein glycosylation (GO:0006486)	1.41168	0.00437224	5.43248	1	5.43248
phosphate-containing compound metabolic process (GO:0006796)	1.41168	0.00437224	5.43248	1	5.43248
negative regulation of programmed cell death (GO:0043069)	1.41168	0.00437224	5.43248	1	5.43248
positive regulation of cellular process (GO:0048522)	1.41168	0.00437224	5.43248	1	5.43248
regulation of developmental growth (GO:0048638)	1.41168	0.00437224	5.43248	1	5.43248
cilium assembly (GO:0060271)	1.41168	0.00437224	5.43248	1	5.43248
morphogenesis of an epithelium (GO:0002009)	1.41168	0.00437224	5.43248	1	5.43248
protein modification by small protein conjugation (GO:0032446)	1.41168	0.00437224	5.43248	1	5.43248
establishment of mitotic spindle localization (GO:0040001)	1.41168	0.00437224	5.43248	1	5.43248
defense response to Gram-positive bacterium (GO:0050830)	1.41168	0.00437224	5.43248	1	5.43248
S-adenosylmethionine-dependent methyltransferase activity (GO:0008757)	1.41168	0.00437224	5.43248	1	5.43248
translation initiation factor activity (GO:0003743)	1.41168	0.00437224	5.43248	1	5.43248
transition metal ion transmembrane transporter activity (GO:0046915)	1.41168	0.00437224	5.43248	1	5.43248
hydro-lyase activity (GO:0016836)	1.41168	0.00437224	5.43248	1	5.43248
cation transmembrane transporter activity (GO:0008324)	1.41168	0.00437224	5.43248	1	5.43248
thiol-dependent ubiquitin-specific protease activity (GO:0004843)	1.41168	0.00437224	5.43248	1	5.43248
thiol-dependent ubiquitinyl hydrolase activity (GO:0036459)	1.41168	0.00437224	5.43248	1	5.43248
methyltransferase activity (GO:0008168)	1.41168	0.00437224	5.43248	1	5.43248
flavin adenine dinucleotide binding (GO:0050660)	1.41168	0.00437224	5.43248	1	5.43248
ubiquitin-like protein conjugating enzyme activity (GO:0061650)	1.41168	0.00437224	5.43248	1	5.43248
single-stranded DNA binding (GO:0003697)	1.41168	0.00437224	5.43248	1	5.43248
phosphoprotein phosphatase activity (GO:0004721)	1.41168	0.00437224	5.43248	1	5.43248
translation factor activity, RNA binding (GO:0008135)	1.41168	0.00437224	5.43248	1	5.43248
GTP binding (GO:0005525)	1.41168	0.00437224	5.43248	1	5.43248
calcium ion binding (GO:0005509)	1.41168	0.00437224	5.43248	1	5.43248
transcription regulatory region DNA binding (GO:0044212)	1.41168	0.00437224	5.43248	1	5.43248
nucleolus (GO:0005730)	1.41168	0.00437224	5.43248	1	5.43248
Golgi vesicle transport (GO:0048193)	1.41168	0.00437224	5.43248	1	5.43248
Endocytosis	1.41168	0.00437224	5.43248	1	5.43248
