## Supplemental Table 5 for "Chronic cisplatin exposure does not affect epimutations in *C. elegans* but induces fluctuations in tRNA-derived small non-coding RNAs"

### Sheet: Sheet 1
	Low dose		High dose
Term	log_OR	p_val	log_OR	p_val
RNA binding (GO:0003723)	1.25524	5.31811e-08	1.15181	5.44679e-09
condensed chromosome (GO:0000793)	1.25487	1.45939e-06	1.15034	0.0105304
mitotic sister chromatid segregation (GO:0000070)	1.25469	7.69147e-06	1.15078	0.000130508
nuclear lumen (GO:0031981)	1.25469	7.69147e-06	1.1524	1.78852e-11
nuclear chromosome (GO:0000228)	1.25451	4.07546e-05	1.15034	0.0105304
mitotic nuclear division (GO:0140014)	1.25432	0.000217427	1.15049	0.00241684
sister chromatid segregation (GO:0000819)	1.25414	0.00117041	1.15049	0.00241684
DNA metabolic process (GO:0006259)	1.25414	0.00117041	1.15137	4.03538e-07
Longevity regulating pathway	1.25396	0.00637749	1.15034	0.0105304
double-stranded DNA binding (GO:0003690)	1.25396	0.00637749	1.1502	0.046443
purine ribonucleoside triphosphate binding (GO:0035639)	1.25396	0.00637749	1.15064	0.000559693
positive regulation of cellular process (GO:0048522)	1.25396	0.00637749	1.15078	0.000130508
cellular response to DNA damage stimulus (GO:0006974)	1.25396	0.00637749	1.15152	9.58861e-08
DNA repair (GO:0006281)	1.25396	0.00637749	1.15152	9.58861e-08
nucleolus (GO:0005730)	1.25396	0.00637749	1.15108	7.20463e-06
chemical synaptic transmission (GO:0007268)	1.25396	0.00637749	1.15064	0.000559693
condensed nuclear chromosome (GO:0000794)	1.25451	4.07546e-05
Peptidase, metallopeptidase	1.25432	0.000217427
Peptidase M12A	1.25414	0.00117041
RNA interference (GO:0016246)	1.25414	0.00117041
RecF/RecN/SMC, N-terminal	1.25396	0.00637749
sodium ion transmembrane transport (GO:0035725)	1.25396	0.00637749
production of siRNA involved in RNA interference (GO:0030422)	1.25396	0.00637749
sodium ion transport (GO:0006814)	1.25396	0.00637749
production of small RNA involved in gene silencing by RNA (GO:0070918)	1.25396	0.00637749
inorganic cation transmembrane transport (GO:0098662)	1.25396	0.00637749
nematode larval development (GO:0002119)			1.1527	1.03111e-12
regulation of gene expression (GO:0010468)			1.1524	1.78852e-11
Spliceosome			1.15108	7.20463e-06
negative regulation of transcription from RNA polymerase II promoter (GO:0000122)			1.15108	7.20463e-06
negative regulation of transcription, DNA-templated (GO:0045892)			1.15093	3.05968e-05
centrosome (GO:0005813)			1.15078	0.000130508
microtubule organizing center (GO:0005815)			1.15078	0.000130508
regulation of apoptotic process (GO:0042981)			1.15078	0.000130508
dauer larval development (GO:0040024)			1.15078	0.000130508
kinase activity (GO:0016301)			1.15064	0.000559693
protein kinase binding (GO:0019901)			1.15064	0.000559693
cilium assembly (GO:0060271)			1.15064	0.000559693
positive regulation of gene expression (GO:0010628)			1.15064	0.000559693
microtubule cytoskeleton (GO:0015630)			1.15064	0.000559693
tubulin binding (GO:0015631)			1.15049	0.00241684
negative regulation of response to stimulus (GO:0048585)			1.15049	0.00241684
cilium organization (GO:0044782)			1.15049	0.00241684
RNA polymerase II regulatory region DNA binding (GO:0001012)			1.15049	0.00241684
regulation of signal transduction (GO:0009966)			1.15049	0.00241684
negative regulation of signal transduction (GO:0009968)			1.15049	0.00241684
transcription regulatory region sequence-specific DNA binding (GO:0000976)			1.15049	0.00241684
positive regulation of macromolecule metabolic process (GO:0010604)			1.15049	0.00241684
gonad development (GO:0008406)			1.15049	0.00241684
positive regulation of protein phosphorylation (GO:0001934)			1.15049	0.00241684
positive regulation of locomotion (GO:0040017)			1.15049	0.00241684
chromosome (GO:0005694)			1.15049	0.00241684
regulation of transcription, DNA-templated (GO:0006355)			1.15049	0.00241684
Helicase superfamily 1/2, ATP-binding domain			1.15034	0.0105304
Helicase, C-terminal			1.15034	0.0105304
intraciliary transport (GO:0042073)			1.15034	0.0105304
cellular metal ion homeostasis (GO:0006875)			1.15034	0.0105304
negative regulation of vulval development (GO:0040027)			1.15034	0.0105304
MAP kinase kinase kinase activity (GO:0004709)			1.15034	0.0105304
Protein processing in endoplasmic reticulum			1.15034	0.0105304
ATPase activity (GO:0016887)			1.15034	0.0105304
regulation of MAPK cascade (GO:0043408)			1.15034	0.0105304
positive regulation of cell proliferation (GO:0008284)			1.15034	0.0105304
negative regulation of nematode larval development (GO:0061064)			1.15034	0.0105304
positive regulation of phosphorylation (GO:0042327)			1.15034	0.0105304
cellular protein complex assembly (GO:0043623)			1.15034	0.0105304
negative regulation of programmed cell death (GO:0043069)			1.15034	0.0105304
negative regulation of apoptotic process (GO:0043066)			1.15034	0.0105304
regulation of cellular macromolecule biosynthetic process (GO:2000112)			1.15034	0.0105304
regulation of macromolecule metabolic process (GO:0060255)			1.15034	0.0105304
regulation of vulval development (GO:0040028)			1.15034	0.0105304
nematode male tail tip morphogenesis (GO:0045138)			1.15034	0.0105304
microtubule (GO:0005874)			1.15034	0.0105304
polymeric cytoskeletal fiber (GO:0099513)			1.15034	0.0105304
negative regulation of gene expression (GO:0010629)			1.15034	0.0105304
organelle assembly (GO:0070925)			1.15034	0.0105304
nucleoside-triphosphatase activity (GO:0017111)			1.15034	0.0105304
cellular protein localization (GO:0034613)			1.15034	0.0105304
anterograde trans-synaptic signaling (GO:0098916)			1.15034	0.0105304
Fibronectin type III			1.1502	0.046443
Tyrosine-protein kinase, catalytic domain			1.1502	0.046443
DNA geometric change (GO:0032392)			1.1502	0.046443
EGF-like domain			1.1502	0.046443
Immunoglobulin subtype			1.1502	0.046443
Immunoglobulin subtype 2			1.1502	0.046443
DNA duplex unwinding (GO:0032508)			1.1502	0.046443
ATP-dependent RNA helicase activity (GO:0004004)			1.1502	0.046443
Immunoglobulin-like domain			1.1502	0.046443
ATP-dependent DNA helicase activity (GO:0004003)			1.1502	0.046443
protein transport along microtubule (GO:0098840)			1.1502	0.046443
DNA helicase activity (GO:0003678)			1.1502	0.046443
protein complex localization (GO:0031503)			1.1502	0.046443
sodium ion transmembrane transporter activity (GO:0015081)			1.1502	0.046443
misfolded or incompletely synthesized protein catabolic process (GO:0006515)			1.1502	0.046443
positive regulation of cellular protein localization (GO:1903829)			1.1502	0.046443
ATP binding (GO:0005524)			1.1502	0.046443
adenyl ribonucleotide binding (GO:0032559)			1.1502	0.046443
transmembrane receptor protein tyrosine kinase activity (GO:0004714)			1.1502	0.046443
transmembrane receptor protein kinase activity (GO:0019199)			1.1502	0.046443
condensed chromosome kinetochore (GO:0000777)			1.1502	0.046443
mitogen-activated protein kinase kinase binding (GO:0031434)			1.1502	0.046443
Autophagy			1.1502	0.046443
protein homodimerization activity (GO:0042803)			1.1502	0.046443
microtubule binding (GO:0008017)			1.1502	0.046443
potassium channel activity (GO:0005267)			1.1502	0.046443
positive regulation of ERK1 and ERK2 cascade (GO:0070374)			1.1502	0.046443
regulation of ERK1 and ERK2 cascade (GO:0070372)			1.1502	0.046443
negative regulation of signaling (GO:0023057)			1.1502	0.046443
negative regulation of cell communication (GO:0010648)			1.1502	0.046443
associative learning (GO:0008306)			1.1502	0.046443
regulation of kinase activity (GO:0043549)			1.1502	0.046443
negative regulation of cellular process (GO:0048523)			1.1502	0.046443
non-motile cilium assembly (GO:1905515)			1.1502	0.046443
embryonic body morphogenesis (GO:0010172)			1.1502	0.046443
positive regulation of kinase activity (GO:0033674)			1.1502	0.046443
positive regulation of transferase activity (GO:0051347)			1.1502	0.046443
positive regulation of MAPK cascade (GO:0043410)			1.1502	0.046443
posttranscriptional gene silencing by RNA (GO:0035194)			1.1502	0.046443
phosphotransferase activity, alcohol group as acceptor (GO:0016773)			1.1502	0.046443
RNA metabolic process (GO:0016070)			1.1502	0.046443
negative regulation of macromolecule metabolic process (GO:0010605)			1.1502	0.046443
vulval development (GO:0040025)			1.1502	0.046443
regulation of mitotic cell cycle (GO:0007346)			1.1502	0.046443
post-embryonic animal organ development (GO:0048569)			1.1502	0.046443
mRNA splicing, via spliceosome (GO:0000398)			1.1502	0.046443
protein polyubiquitination (GO:0000209)			1.1502	0.046443
cullin-RING ubiquitin ligase complex (GO:0031461)			1.1502	0.046443
spindle (GO:0005819)			1.1502	0.046443
dendrite (GO:0030425)			1.1502	0.046443
nucleoplasm (GO:0005654)			1.1502	0.046443
regulation of multicellular organism growth (GO:0040014)			1.1502	0.046443
extracellular ligand-gated ion channel activity (GO:0005230)			1.1502	0.046443
ligand-gated ion channel activity (GO:0015276)			1.1502	0.046443
ion transmembrane transport (GO:0034220)			1.1502	0.046443
ion transport (GO:0006811)			1.1502	0.046443
axon (GO:0030424)			1.1502	0.046443
embryo development ending in birth or egg hatching (GO:0009792)			1.1502	0.046443
