## Supplemental Table 6 for "Chronic cisplatin exposure does not affect epimutations in *C. elegans* but induces fluctuations in tRNA-derived small non-coding RNAs"

### Sheet: Sheet1
Condition	Test	Association tested	Background	Odds Ratio	p-value
Control	1	Gene exp. change & 22G-RNA epimutations	All genes	1.16002	0.110672
Control	2	Inherited gene exp. change & 22G-RNA epimutations	All genes with RNA-seq changes	1.79943	0.00294084
Control	3	Inherited gene exp. change & simultaneous 22G-RNA epimutations	All genes with RNA-seq changes	8.39111	3.01841e-17
Control	4	Inherited gene exp. change & simultaneous 22G-RNA epimutations	All genes with RNA-seq changes	9.20666	2.48887e-05
			and 22G-RNA epimutations
Low dose	1	Gene exp. change & 22G-RNA epimutations	All genes	1.43006	6.38962e-05
Low dose	2	Inherited gene exp. change & 22G-RNA epimutations	All genes with RNA-seq changes	1.43042	0.0650876
Low dose	3	Inherited gene exp. change & simultaneous 22G-RNA epimutations	All genes with RNA-seq changes	8.88227	1.81003e-17
Low dose	4	Inherited gene exp. change & simultaneous 22G-RNA epimutations	All genes with RNA-seq changes	5.53207	2.60049e-06
			and 22G-RNA epimutations
High dose	1	Gene exp. change & 22G-RNA epimutations	All genes	1.28418	0.015391
High dose	2	Inherited gene exp. change & 22G-RNA epimutations	All genes with RNA-seq changes	0.962584	0.921715
High dose	3	Inherited gene exp. change & simultaneous 22G-RNA epimutations	All genes with RNA-seq changes	4.91193	2.38341e-09
High dose	4	Inherited gene exp. change & simultaneous 22G-RNA epimutations	All genes with RNA-seq changes	1.78171	0.144173
			and 22G-RNA epimutations
Sup. Table. 6: Stepwise analysis of association of gene expression changes and 22G-RNAs epimutations in the different exposure conditions.
Cells in yellow indicate significantly increased odds of association, cells in grey indicate no significant association.
Odds ratios and p-values were calculated with Fisher’s Exact Test.
