## Supplemental Table 7 for "Chronic cisplatin exposure does not affect epimutations in *C. elegans* but induces fluctuations in tRNA-derived small non-coding RNAs"

### Sheet: table_epimut_loci_conditions
	nb_epimut_control	max_length_control	nb_epimut_low	max_length_low	nb_epimut_high	max_length_high
Trp.CCA	0	0	0	0	1	3
Gly.GCC	0	0	4	7	5	3
Pro.AGG	0	0	0	0	0	0
Leu.AAG	0	0	0	0	3	1
Tyr.GTA	0	0	0	0	0	0
Lys.CTT	0	0	0	0	0	0
Cys.GCA	0	0	0	0	0	0
Glu.CTC	4	3	2	5	4	9
Arg.TCG	0	0	0	0	0	0
Gly.TCC	0	0	0	0	0	0
Glu.TTC	0	0	0	0	0	0
Gly.GCC.1	0	0	0	0	0	0
Asp.GTC	0	0	0	0	3	1
Gly.GCC.2	3	7	0	0	1	3
Cys.GCA.1	0	0	0	0	0	0
Ser.CGA	0	0	0	0	1	1
Val.AAC	0	0	0	0	0	0
Met.CAT	0	0	0	0	0	0
Ala.AGC	0	0	1	1	0	0
Gly.GCC.3	0	0	1	3	0	0
His.GTG	0	0	0	0	0	0
Val.TAC	0	0	0	0	0	0
Gly.GCC.4	0	0	0	0	0	0
Ala.AGC.1	0	0	0	0	0	0
Gln.TTG	3	19	4	19	5	7
Pro.TGG	0	0	0	0	0	0
Leu.AAG.1	0	0	0	0	0	0
Leu.CAA	0	0	0	0	0	0
Pro.CGG	0	0	0	0	0	0
Gln.CTG	0	0	0	0	3	1
Tyr.GTA.1	0	0	0	0	0	0
Leu.AAG.2	0	0	0	0	0	0
Pro.AGG.1	0	0	0	0	0	0
Trp.CCA.1	0	0	0	0	0	0
Gly.GCC.5	0	0	0	0	0	0
